# Systematic Pan-cancer Functional Inference and Validation of Hyper, Hypo and Neomorphic Mutations

**DOI:** 10.1101/2023.04.29.538640

**Authors:** Somnath Tagore, Samuel Tsang, Gordon B. Mills, Andrea Califano

## Abstract

While the functional effects of many recurrent cancer mutations have been characterized, the TCGA repository comprises more than 10M non-recurrent events, whose function is unknown. We propose that the context specific activity of transcription factor (TF) proteins—as measured by expression of their transcriptional targets—provides a sensitive and accurate reporter assay to assess the functional role of oncoprotein mutations. Analysis of differentially active TFs in samples harboring mutations of unknown significance—compared to established gain (GOF/hypermorph) or loss (LOF/hypomorph) of function—helped functionally characterize 577,866 individual mutational events across TCGA cohorts, including identification of mutations that are either neomorphic (gain of novel function) or phenocopy other mutations (*mutational mimicry*). Validation using mutation knock-in assays confirmed 15 out of 15 predicted gain and loss of function mutations and 15 of 20 predicted neomorphic mutations. This could help determine targeted therapy in patients with mutations of unknown significance in established oncoproteins.
