## Supplementary material for "Systematic Pan-cancer Functional Inference and Validation of Hyper, Hypo and Neomorphic Mutations": Suppl. Table 1

### Sheet: Sheet1
		Suppl. Table 1
			Proteins studied per TCGA cohort
								ACC	BRCA	BLCA	CHOL	COAD
								491	1778	1909	772	2180
								ESCA	GBM	HNSC	KICH	KIRC
								724	1257	1726	1159	1120
								KIRP	LIHC	LGG	LUAD	LUSC
								1165	1258	1185	1834	1475
								OV	PAAD	PRAD	READ	SARC
								1184	1330	1275	1270	1096
								SKCM	STAD	THCA	UCEC	UCS
								1262	1480	1027	1113	686
