## Supplementary material for "Systematic Pan-cancer Functional Inference and Validation of Hyper, Hypo and Neomorphic Mutations": Suppl. Table 4

### Sheet: Sheet1
		Suppl. Table 4
			PIK3CA mutations occur across all four major PIK3CA domains
				Domain	Mutation Variants
				PI3K_p85B	E81K, R88Q, P104L, R108H, E103_G106delinsD, E103_P104del, F70F, F83S, G106_R108del, V105_R108del
				PI3K_C2	P366R, R398H, C420R, E453K, L456Afs.13, E469delinsDK, N145N
				PI3Ka	P539R, E542G, Q546K, D603H, F614I, S673T, E545K, E542K, Q546R, D520V, E545A, D603H, E600K
				PI3_P14	C901F, G914R, D939G, E970K, L989V, M1004I, G1007R, C901F, D939G
				Inter Domain Region	E110del, K111E, K111N, K111del, G118D, V344M, N345K, D350G, E726K, L764, Y1021C, T1025A, E1037K, M1040V, M1043I, M1043V, H1047L, H1065L, H1047R, E109_I112del, E109_I112delinsD, L156L, D350N, N345H, N345T, P447_L455del, R349, E726G, E726K, L755L, A1046A, G1049R, H1047Y, H1065L, N1044Y
