## Supplementary material for "Systematic Pan-cancer Functional Inference and Validation of Hyper, Hypo and Neomorphic Mutations": Suppl. Table 5

### Sheet: Sheet1
		Suppl. Table 5
			PIK3CA domain-containing mutations in other malignancies
				Cohort	PI3K_p85B	PI3K_C2	PI3Ka	PI3_P14	Inter Domain Region
				COAD	E81K, R88Q, P104L, E103_P104del, F70F, F83S,	C420R, E453K, L456Afs.13, N145N	P539R, F614I, S673T, E545K, E542K, E545A, D603H, E600K	C901F, G914R, D939G, E970K, L989V, D939G	N345T, P447_L455del, R349, E726G, E726K, L755L, A1046A, G1049R, H1047Y, H1065L, N1044Y
				OV	R88Q, P104L, R108H, F70F, F83S, G106_R108del, V105_R108del	C420R, E453K, L456Afs.13, N145N	D603H, F614I, S673T, E545K, E542K, Q546R, D520V	C901F, G914R, D939G, E970K, L989V, M1004I, G1007R	G118D, V344M, N345K, D350G, E726K, L764, Y1021C, T1025A, E1037K, M1040V, M1043I, M1043V, H1047L, H1065L, H1047R,
				READ	R108H, E103_G106delinsD, E103_P104del, F70F, F83S,	P366R, R398H, C420R, E453K,	P539R, E542G, Q546K, D603H, D520V, E545A, D603H, E600K	C901F, G914R, D939G, E970K, L989V, M1004I,	N345K, D350G, E726K, L764, Y1021C, T1025A, E1037K, M1040V, M1043I, M1043V, H1047L, H1065L, H1047R, E109_I112del, E726G, E726K, L755L, A1046A
				SKCM	R88Q, P104L, R108H, E103_G106delinsD, V105_R108del	C420R, E453K, L456Afs.13, E469delinsDK, N145N	P539R, E542G, E545K, E542K, Q546R, D520V, E545A, D603H, E600K	C901F, G914R, D939G, E970K, L989V	E110del, K111E, K111N, K111del, G118D, V344M, N345K, A1046A, G1049R, H1047Y, H1065L, N1044Y
				SARC	R108H, E103_G106delinsD, E103_P104del, F70F, F83S	P366R, R398H, C420R, E453K, L456Afs.13,	P539R, E545K, E542K, Q546R, D520V, E545A, D603H, E600K	C901F, G1007R, C901F, D939G	E110del, H1047L, H1065L, H1047R, E109_I112del, E109_I112delinsD, L156L, D350N, N345H, N345T, P447_L455del, R349, E726G
				KICH	E103_P104del, F70F, F83S, G106_R108del, V105_R108del	P366R, R398H, C420R, E453K	P539R, E542G, Q546K, D603H, D520V, E545A, D603H, E600K	C901F, G914R, D939G, E970K, L989V	E110del, K111E, K111N, K111del, H1047L, H1065L, H1047R, E109_I112del, E109_I112delinsD, L156L, D350N, N345H, N345T, H1065L, N1044Y
				ESCA	E81K, E103_P104del, F70F, F83S, G106_R108del, V105_R108del	P366R, R398H, C420R, E453K, N145N	P539R, E542G, Q546K, D603H, F614I, D603H, E600K	C901F, M1004I, G1007R, C901F, D939G	E110del, K111E, K111N, K111del, G118D, V344M, N345K, D350G, E726K, L156L, D350N, N345H, N345T, P447_L455del, R349, E726G,
				KIRP	E103_P104del, F70F, F83S, G106_R108del, V105_R108del	P366R, R398H, C420R, E453K	P539R, E542G, Q546K, D603H, D520V, E545A, D603H, E600K	C901F, G914R, D939G, E970K, L989V	E110del, K111E, K111N, K111del, H1047L, H1065L, H1047R, E109_I112del, E109_I112delinsD, L156L, D350N, N345H, N345T, H1065L, N1044Y
				UCEC	E81K, R88Q, P104L, R108H, E103_G106delinsD, E103_P104del, F70F, F83S, G106_R108del, V105_R108del	P366R, R398H, C420R, E453K, L456Afs.13, E469delinsDK, N145N	P539R, E542G, Q546K, D603H, F614I, S673T, E545K, E542K, Q546R, D520V, E545A, D603H, E600K	C901F, G914R, D939G, E970K, L989V, M1004I, G1007R, C901F, D939G	E110del, K111E, K111N, K111del, G118D, V344M, N345K, D350G, E726K, L764, Y1021C, T1025A, E1037K, M1040V, M1043I, M1043V, H1047L, H1065L, H1047R, E109_I112del, E109_I112delinsD, L156L, D350N, N345H, N345T, P447_L455del, R349, E726G, E726K, L755L, A1046A, G1049R, H1047Y, H1065L, N1044Y
				UCS	E81K, R88Q, P104L, R108H, E103_G106delinsD, E103_P104del, F70F, F83S, G106_R108del, V105_R108del	P366R, R398H, C420R, E453K, L456Afs.13, E469delinsDK, N145N	P539R, E542G, Q546K, D603H, F614I, S673T, E545K, E542K, Q546R, D520V, E545A, D603H, E600K	C901F, G914R, D939G, E970K, L989V, M1004I, G1007R, C901F, D939G	E110del, K111E, K111N, K111del, G118D, V344M, N345K, D350G, E726K, L764, Y1021C, T1025A, E1037K, M1040V, M1043I, M1043V, H1047L, H1065L, H1047R, E109_I112del, E109_I112delinsD, L156L, D350N, N345H, N345T, P447_L455del, R349, E726G, E726K, L755L, A1046A, G1049R, H1047Y, H1065L, N1044Y
				KIRC	E103_P104del, F70F, F83S, G106_R108del, V105_R108del	P366R, R398H, C420R, E453K	P539R, E542G, Q546K, D603H, D520V, E545A, D603H, E600K	C901F, G914R, D939G, E970K, L989V	E110del, K111E, K111N, K111del, H1047L, H1065L, H1047R, E109_I112del, E109_I112delinsD, L156L, D350N, N345H, N345T, H1065L, N1044Y
				THCA	R108H, E103_G106delinsD, E103_P104del, F70F, F83S	P366R, R398H, C420R, E453K, L456Afs.13,	P539R, E545K, E542K, Q546R, D520V, E545A, D603H, E600K	C901F, G1007R, C901F, D939G	E110del, H1047L, H1065L, H1047R, E109_I112del, E109_I112delinsD, L156L, D350N, N345H, N345T, P447_L455del, R349, E726G
				CHOL	R88Q, P104L, R108H, E103_G106delinsD, V105_R108del	C420R, E453K, L456Afs.13, E469delinsDK, N145N	P539R, E542G, E545K, E542K, Q546R, D520V, E545A, D603H, E600K	C901F, G914R, D939G, E970K, L989V	E110del, K111E, K111N, K111del, G118D, V344M, N345K, A1046A, G1049R, H1047Y, H1065L, N1044Y
				PAAD	E81K, R88Q, P104L, R108H, E103_G106delinsD, E103_P104del, F70F, F83S, G106_R108del, V105_R108del	P366R, R398H, C420R, E453K, L456Afs.13, E469delinsDK, N145N	P539R, E542G, Q546K, D603H, F614I, S673T, E545K, E542K, Q546R, D520V, E545A, D603H, E600K	C901F, G914R, D939G, E970K, L989V, M1004I, G1007R, C901F, D939G	E110del, K111E, K111N, K111del, G118D, V344M, N345K, D350G, E726K, L764, Y1021C, T1025A, E1037K, M1040V, M1043I, M1043V, H1047L, H1065L, H1047R, E109_I112del, E109_I112delinsD, L156L, D350N, N345H, N345T, P447_L455del, R349, E726G, E726K, L755L, A1046A, G1049R, H1047Y, H1065L, N1044Y
				ACC	E81K, R88Q, P104L, R108H, E103_G106delinsD, E103_P104del, F70F, F83S, G106_R108del, V105_R108del	P366R, R398H, C420R, E453K, L456Afs.13, E469delinsDK, N145N	P539R, E542G, Q546K, D603H, F614I, S673T, E545K, E542K, Q546R, D520V, E545A, D603H, E600K	C901F, G914R, D939G, E970K, L989V, M1004I, G1007R, C901F, D939G	E110del, K111E, K111N, K111del, G118D, V344M, N345K, D350G, E726K, L764, Y1021C, T1025A, E1037K, M1040V, M1043I, M1043V, H1047L, H1065L, H1047R, E109_I112del, E109_I112delinsD, L156L, D350N, N345H, N345T, P447_L455del, R349, E726G, E726K, L755L, A1046A, G1049R, H1047Y, H1065L, N1044Y
				LUSC
					R88Q, P104L, R108H, E103_G106delinsD, V105_R108del	C420R, E453K, L456Afs.13, E469delinsDK, N145N	P539R, E542G, E545K, E542K, Q546R, D520V, E545A, D603H, E600K	C901F, G914R, D939G, E970K, L989V	E110del, K111E, K111N, K111del, G118D, V344M, N345K, A1046A, G1049R, H1047Y, H1065L, N1044Y
				BLCA	E81K, R88Q, P104L, R108H, E103_G106delinsD, E103_P104del, F70F, F83S, G106_R108del, V105_R108del	P366R, R398H, C420R, E453K, L456Afs.13, E469delinsDK, N145N	P539R, E542G, Q546K, D603H, F614I, S673T, E545K, E542K, Q546R, D520V, E545A, D603H, E600K	C901F, G914R, D939G, E970K, L989V, M1004I, G1007R, C901F, D939G	E110del, K111E, K111N, K111del, G118D, V344M, N345K, D350G, E726K, L764, Y1021C, T1025A, E1037K, M1040V, M1043I, M1043V, H1047L, H1065L, H1047R, E109_I112del, E109_I112delinsD, L156L, D350N, N345H, N345T, P447_L455del, R349, E726G, E726K, L755L, A1046A, G1049R, H1047Y, H1065L, N1044Y
				LGG
					E81K, R88Q, E103_P104del, F70F, F83S, G106_R108del, V105_R108del	P366R, R398H, C420R, E453K,	P539R, E542G, Q546K,E545K, E542K, Q546R, D520V, E545A, D603H, E600K	C901F, G914R, D939G, E970K, L989V, M1004I,	E110del, K111E, K111N, K111del, G118D, H1047L, H1065L, H1047R, E109_I112del, E109_I112delinsD, L156L, D350N, N345H, N345T, P447_L455del, R349, E726G, E726K, L755L, A1046A, G1049R, H1047Y, H1065L, N1044Y
				GBM
					E81K, R88Q, E103_P104del, F70F, F83S, G106_R108del, V105_R108del	P366R, R398H, C420R, E453K,	P539R, E542G, Q546K,E545K, E542K, Q546R, D520V, E545A, D603H, E600K	C901F, G914R, D939G, E970K, L989V, M1004I,	E110del, K111E, K111N, K111del, G118D, H1047L, H1065L, H1047R, E109_I112del, E109_I112delinsD, L156L, D350N, N345H, N345T, P447_L455del, R349, E726G, E726K, L755L, A1046A, G1049R, H1047Y, H1065L, N1044Y
				STAD
					E81K, R88Q, P104L, R108H, E103_G106delinsD, E103_P104del, F70F, F83S, G106_R108del, V105_R108del	P366R, R398H, C420R, E453K, L456Afs.13, E469delinsDK, N145N	P539R, E542G, Q546K, D603H, F614I, S673T, E545K, E542K, Q546R, D520V, E545A, D603H, E600K	C901F, G914R, D939G, E970K, L989V, M1004I, G1007R, C901F, D939G	E110del, K111E, K111N, K111del, G118D, V344M, N345K, D350G, E726K, L764, Y1021C, T1025A, E1037K, M1040V, M1043I, M1043V, H1047L, H1065L, H1047R, E109_I112del, E109_I112delinsD, L156L, D350N, N345H, N345T, P447_L455del, R349, E726G, E726K, L755L, A1046A, G1049R, H1047Y, H1065L, N1044Y
				HNSC
					R88Q, P104L, R108H, E103_G106delinsD, V105_R108del	C420R, E453K, L456Afs.13, E469delinsDK, N145N	P539R, E542G, E545K, E542K, Q546R, D520V, E545A, D603H, E600K	C901F, G914R, D939G, E970K, L989V	E110del, K111E, K111N, K111del, G118D, V344M, N345K, A1046A, G1049R, H1047Y, H1065L, N1044Y
				LIHC	R108H, E103_G106delinsD, E103_P104del, F70F, F83S,	P366R, R398H, C420R, E453K,	P539R, E542G, Q546K, D603H, D520V, E545A, D603H, E600K	C901F, G914R, D939G, E970K, L989V, M1004I,	N345K, D350G, E726K, L764, Y1021C, T1025A, E1037K, M1040V, M1043I, M1043V, H1047L, H1065L, H1047R, E109_I112del, E726G, E726K, L755L, A1046A
				LUAD
					R108H, E103_G106delinsD, E103_P104del, F70F, F83S,	P366R, R398H, C420R, E453K,	P539R, E542G, Q546K, D603H, D520V, E545A, D603H, E600K	C901F, G914R, D939G, E970K, L989V, M1004I,	N345K, D350G, E726K, L764, Y1021C, T1025A, E1037K, M1040V, M1043I, M1043V, H1047L, H1065L, H1047R, E109_I112del, E726G, E726K, L755L, A1046A
				PRAD
					R108H, E103_G106delinsD, E103_P104del, F70F, F83S,	P366R, R398H, C420R, E453K,	P539R, E542G, Q546K, D603H, D520V, E545A, D603H, E600K	C901F, G914R, D939G, E970K, L989V, M1004I,	N345K, D350G, E726K, L764, Y1021C, T1025A, E1037K, M1040V, M1043I, M1043V, H1047L, H1065L, H1047R, E109_I112del, E726G, E726K, L755L, A1046A
