## Supplementary material for "Systematic Pan-cancer Functional Inference and Validation of Hyper, Hypo and Neomorphic Mutations": Suppl. Table 6

### Sheet: plot.data.pik3ca.brca
	x.values	y.values	x.padj	y.padj	color	Label
N345K	0.000620452	15.5859	0.999505	3.03877e-53	GOF	N345K
E726K	0.000967369	14.8956	0.999505	1.96437e-49	GOF	E726K
R349*	0.00118818	14.1102	0.999505	1.22388e-44	GOF	R349*
P366R	0.00132884	13.9524	0.999505	9.69967e-44	GOF	P366R
T1025A	0.00197578	13.8904	0.999505	2.10918e-43	GOF	T1025A
C901F	0.00147154	13.8656	0.999505	2.85782e-43	GOF	C901F
P539R	0.00153881	13.8582	0.999505	3.04251e-43	GOF	P539R
P104L	0.00165181	13.8071	0.999505	5.9503e-43	GOF	P104L
A1046A	0.00197096	13.7846	0.999505	7.54659e-43	GOF	A1046A
N345H	0.00146297	13.6593	0.999505	3.96658e-42	GOF	N345H
E970K	0.00187489	13.518	0.999505	2.48795e-41	GOF	E970K
R88Q	0.00204451	13.5028	0.999505	2.96739e-41	GOF	R88Q
K111del	0.0015561	13.4887	0.999505	3.49025e-41	GOF	K111del
G914R	0.00151182	13.257	0.999505	7.05889e-40	GOF	G914R
L989V	0.00151182	13.257	0.999505	7.05889e-40	GOF	L989V
G106_R108del	0.00148626	12.8322	0.999505	1.68721e-37	GOF	G106_R108del
L764=	0.00136322	12.8114	0.999505	2.1551e-37	GOF	L764=
H1065L	0.00254152	12.4097	0.999505	3.23102e-35	GOF	H1065L
D603H	0.0017134	12.4025	0.999505	3.46164e-35	GOF	D603H
F83S	0.00262298	12.2577	0.999505	2.04798e-34	GOF	F83S
V344M	0.00201466	11.9848	0.999505	5.60702e-33	GOF	V344M
M1040V	0.00248843	10.6217	0.999505	2.82696e-26	GOF	M1040V
L156L	0.00172212	10.593	0.999505	3.774e-26	GOF	L156L
R398H	0.00187292	9.83866	0.999505	8.71259e-23	GOF	R398H
E726G	0.00476596	9.75571	0.999505	1.94719e-22	GOF	E726G
K111E	0.0031258	8.81261	0.999505	1.34294e-18	GOF	K111E
E109_I112del	0.00216274	3.4491	0.999505	0.000570974	GOF	E109_I112del
H1047Y	0.00363236	3.24319	0.999505	0.00118201	GOF	H1047Y
V105_R108del	0.0014774	-13.6939	0.999505	2.54936e-42	LOF	V105_R108del
E109_I112delinsD	0.00182063	-13.0016	0.999505	2.00718e-38	LOF	E109_I112delinsD
K111N	0.0012357	-12.9493	0.999505	3.87341e-38	LOF	K111N
N345T	0.00146276	-12.8058	0.999505	2.26637e-37	LOF	N345T
D350N	0.00254344	-10.4283	0.999505	2.12687e-25	LOF	D350N
C420R	1.16778	3.16864	0.999505	1.04933e-54	NEO	C420R
H1047L	1.43392	3.08676	0.999505	1.39067e-52	NEO	H1047L
P447_L455del	1.17511	3.08479	0.999505	1.39067e-52	NEO	P447_L455del
M1043V	1.58759	3.08433	0.999505	1.39067e-52	NEO	M1043V
E545K	1.37631	3.08353	0.999505	1.39067e-52	NEO	E545K
G118D	1.43351	3.06649	0.999505	4.44379e-52	NEO	G118D
M1043I	1.20402	3.05498	0.999505	9.41579e-52	NEO	M1043I
E542K	1.19103	3.03975	0.999505	2.68422e-51	NEO	E542K
E453K	1.38554	3.03788	0.999505	2.78473e-51	NEO	E453K
H1047R	1.50945	2.9878	0.999505	1.11913e-49	NEO	H1047R
E545A	1.45772	2.9616	0.999505	6.70301e-49	NEO	E545A
M1004I	1.05165	2.91192	0.999505	2.42951e-47	NEO	M1004I
E469delinsDK	1.47688	2.87457	0.999505	3.4211e-46	NEO	E469delinsDK
Y1021C	1.307	2.82203	0.999505	1.22388e-44	NEO	Y1021C
N145N	1.18818	2.82203	0.999505	1.22388e-44	NEO	N145N
D939G	1.08565	2.81265	0.999505	2.25281e-44	NEO	D939G
E1037K	1.23187	2.81054	0.999505	2.4837e-44	NEO	E1037K
G1049R	1.27054	2.78641	0.999505	1.23221e-43	NEO	G1049R
D520V	1.19633	2.72992	0.999505	4.38741e-42	NEO	D520V
N1044Y	1.27962	2.72833	0.999505	4.73993e-42	NEO	N1044Y
Q546R	1.64265	2.67259	0.999505	1.85272e-40	NEO	Q546R
L755L	1.09238	2.66688	0.999505	2.64362e-40	NEO	L755L
G1007R	1.7921	2.56695	0.999505	1.67063e-37	NEO	G1007R
S673T	1.28139	2.55939	0.999505	2.48365e-37	NEO	S673T
L456Afs*13	1.26401	2.51572	0.999505	3.94735e-36	NEO	L456Afs*13
E542G	1.3642	2.38809	0.999505	9.38434e-33	NEO	E542G
E600K	1.15012	2.28734	0.999505	3.40081e-30	NEO	E600K
E110del	1.25914	2.27987	0.999505	5.13108e-30	NEO	E110del
E103_G106delinsD	1.24803	1.69064	0.999505	3.06269e-17	NEO	E103_G106delinsD
E103_P104del	1.24875	1.67337	0.999505	6.29282e-17	NEO	E103_P104del
F70F	0.00134088	0.689616	0.999505	0.0703412	NEU	F70F
D350G	0.00284246	0.571839	0.999505	0.0640081	NEU	D350G
R108H	0.00383766	0.369329	0.999505	0.0757727	NEU	R108H
F614I	1.18762	0.949245	0.999505	0.0713625	NEU	F614I
