## Supplementary material for "Systematic Pan-cancer Functional Inference and Validation of Hyper, Hypo and Neomorphic Mutations": Suppl. Table 7

### Sheet: Sheet1
Suppl. Table 7
	PIK3CA Mutations BRCA: PHaNToM predictions
		BRCA	Mutation_Status	Known/Unknown
		N345K	GOF	Unknown
		E726K	GOF	Unknown
		C901F	GOF	Unknown
		R349*	GOF	Unknown
		T1025A	GOF	Unknown
		P366R	GOF	Known
		P104L	GOF	Known
		P539R	GOF	Unknown
		K111del	GOF	Unknown
		A1046A	GOF	Unknown
		N345H	GOF	Unknown
		L764=	GOF	Unknown
		R88Q	GOF	Known
		E970K	GOF	Known
		G106_R108del	GOF	Unknown
		D603H	GOF	Unknown
		G914R	GOF	Unknown
		L989V	GOF	Unknown
		H1065L	GOF	Unknown
		F83S	GOF	Unknown
		V344M	GOF	Unknown
		M1040V	GOF	Unknown
		L156L	GOF	Unknown
		R398H	GOF	Unknown
		K111E	GOF	Unknown
		E726G	GOF	Unknown
		H1047Y	GOF	Known
		E109_I112del	GOF	Unknown
		V105_R108del	LOF	Unknown
		K111N	LOF	Unknown
		N345T	LOF	Unknown
		E109_I112delinsD	LOF	Unknown
		D350N	LOF	Unknown
		C420R	NEO	Known
		E453K	NEO	Known
		E545K	NEO	Known
		H1047L	NEO	Known
		E542K	NEO	Known
		G118D	NEO	Unknown
		M1043I	NEO	Unknown
		P447_L455del	NEO	Unknown
		H1047R	NEO	Known
		E545A	NEO	Known
		E469delinsDK	NEO	Unknown
		M1004I	NEO	Unknown
		M1043V	NEO	Unknown
		D939G	NEO	Unknown
		Y1021C	NEO	Unknown
		N145N	NEO	Unknown
		G1049R	NEO	Unknown
		E1037K	NEO	Unknown
		N1044Y	NEO	Unknown
		L755L	NEO	Unknown
		Q546R	NEO	Unknown
		D520V	NEO	Unknown
		L456Afs*13	NEO	Unknown
		G1007R	NEO	Unknown
		S673T	NEO	Unknown
		E542G	NEO	Known
		E110del	NEO	Unknown
		E600K	NEO	Unknown
		E103_P104del	NEO	Unknown
		E103_G106delinsD	NEO	Unknown
		F614I	NEO	Unknown
		F70F	NEU	Unknown
		D350G	NEU	Unknown
		R108H	NEU	Unknown
