## Supplementary material for "Systematic Pan-cancer Functional Inference and Validation of Hyper, Hypo and Neomorphic Mutations": Suppl. Table 10

### Sheet: Sheet1
Suppl.Table 10	FASMIC/PHaNToM: selection					Gene	AA change	FASMIC	Mutant ID	PHaNToM	Mutation type	Ba/F3 functional annotation	MCF10A functional annotation	FASMIC_Consensus_Functional_Annotation	PHaNToM_Consensus_Functional_Annotation	PHaNToM_Consensus_Functional_Annotation	PHaNToM_Consensus_Functional_Annotation	PHaNToM_Consensus_Functional_Annotation	PHANTOM combined	MCF10A RPPA	BaF3 RPPA	Plate	Well
	MP1239	PIK3CA_G118D	B435	pHAGE-GFP	1	PIK3CA	G118D	FASMIC	B435	PHaNToM	Missense	activating	activating	activating	-	-	-	NEO	NEO		B435	14	E9
	MP1240	PIK3CA_E545K	IP400	pHAGE-GFP	2	PIK3CA	E545K	FASMIC	IP400	PHaNToM	Missense	activating	activating	activating	-	-	-	NEO	NEO		IP400	14	F8
	MP1241	PIK3CA_E542K	IP402	pHAGE-GFP	3	PIK3CA	E542K	FASMIC	IP402	PHaNToM	Missense	activating	activating	activating	-	-	-	NEO	NEO		IP402	14	G5
	MP1242	PIK3CA_G1007R	IP451	pHAGE-GFP	4	PIK3CA	G1007R	FASMIC	IP451	PHaNToM	Missense	activating	activating	activating	-	-	-	NEO	NEO		IP451	18	D6
	MP1243	PIK3CA_L456Afs*13	IPP31	pHAGE-PURO	5	PIK3CA	L456Afs*13	FASMIC	IPP31	PHaNToM	FS_INS	inactivating	NEU	inactivating	-	-	-	NEO	NEO			14	E3
	MP1244	PIK3CA_C420R	TD06	pHAGE-GFP	6	PIK3CA	C420R	FASMIC	TD06	PHaNToM	Missense	activating	activating	activating	-	-	-	NEO	NEO		TD6	14	D7
	MP1245	PIK3CA_E453K	TD07	pHAGE-GFP	7	PIK3CA	E453K	FASMIC	TD07	PHaNToM	Missense	activating	activating	activating	-	-	-	NEO	NEO		TD7	14	E11
	MP1246	PIK3CA_E542V	TD09	pHAGE-GFP	8	PIK3CA	E542V	FASMIC	TD09	PHaNToM	Missense	activating	activating	activating	-	-	-	NEO	NEO		TD9	14	F4
	MP1247	PIK3CA_E545A	TD14	pHAGE-GFP	9	PIK3CA	E545A	FASMIC	TD14	PHaNToM	Missense	activating	activating	activating	-	-	-	NEO	NEO		TD14	14	F9
	MP1248	PIK3CA_Q546R	TD20	pHAGE-GFP	10	PIK3CA	Q546R	FASMIC	TD20	PHaNToM	Missense	activating	activating	activating	-	-	-	NEO	NEO		TD20	18	B11
	MP1249	PIK3CA_H701P	TD21	pHAGE-GFP	11	PIK3CA	H701P	FASMIC	TD21	PHaNToM	Missense	NEU	NEU	NEU	-	-	-	NEO	NEO		TD21	18	E11
	MP1250	PIK3CA_A1020V	TD22	pHAGE-GFP	12	PIK3CA	A1020V	FASMIC	TD22	PHaNToM	Missense	NEU	NEU	NEU	-	-	-	NEO	NEO		TD22	14	G8
	MP1251	PIK3CA_M1043V	TD25	pHAGE-GFP	13	PIK3CA	M1043V	FASMIC	TD25	PHaNToM	Missense	activating	activating	activating	-	-	-	NEO	NEO		TD25	14	F11
	MP1253	PIK3CA_H1047L	TD28	pHAGE-GFP	15	PIK3CA	H1047L	FASMIC	TD28	PHaNToM	Missense	activating	activating	activating	-	-	-	NEO	NEO		TD28	14	E5
	MP1254	PIK3CA_V105_R108del	XD13	pHAGE-PURO	16	PIK3CA	V105_R108del	FASMIC	XD13	PHaNToM	IF_DEL	activating	activating	activating	-	LOF	-	-	LOF		xD13	5	F6
	MP1255	PIK3CA_R398H	XD18	pHAGE-PURO	17	PIK3CA	R398H	FASMIC	XD18	PHaNToM	Missense	NEU	NEU	NEU		LOF			LOF		xD18	5	F11
	MP1256	PIK3CA_F614I	XD24	pHAGE-PURO	18	PIK3CA	F614I	FASMIC	XD24	PHaNToM	Missense	NEU	NEU	NEU		LOF			LOF		xD24	5	F8
	MP0008	PIK3CA_R93W	IPP6-4	pHAGE-PURO	1	PIK3CA	R93W	FASMIC	IPP6	PHaNToM	Missense	activating	activating	activating	GOF	-	-	-	GOF
	MP0010	PIK3CA_E545D	IPP35-2	pHAGE-PURO	2	PIK3CA	E545D	FASMIC	IPP35	PHaNToM	Missense	activating	activating	activating	GOF	-	-	-	GOF		IPP35
	MP0011	PIK3CA_I910V	IPP55-1	pHAGE-PURO	3	PIK3CA	I910V	FASMIC	IPP55	PHaNToM	Missense	NEU	activating	activating	-	-	-	NEO	NEO
	MP0016	PIK3CA_M1004I	IPP45R-2	pHAGE-PURO	4	PIK3CA	M1004I	FASMIC	IPP45	PHaNToM	Missense	activating	NEU	activating		LOF			LOF		IPP45
	MP0018	PIK3CA_M1043L	IPP49R-2	pHAGE-PURO	5	PIK3CA	M1043L	FASMIC	IPP49	PHaNToM	Missense	activating	activating	activating	-	-	-	NEO	NEO
	MP0022	PIK3CA_E542A	IPP34R-4	pHAGE-PURO	6	PIK3CA	E542A	FASMIC	IPP34	PHaNToM	Missense	activating	activating	activating	GOF	-	-	-	GOF
	MP0024	PIK3CA_V344M	IPP14	pHAGE-PURO	7	PIK3CA	V344M	FASMIC	IPP14	PHaNToM	Missense	activating	activating	activating	GOF	-	-	-	GOF	IPP14	IPP14
	MP0079	PIK3CA_E39K	IPP4	pHAGE-PURO	8	PIK3CA	E39K	FASMIC	IPP4	PHaNToM	Missense	activating	activating	activating	GOF	-	-	-	GOF	IPP4	IPP4
	MP0405	PIK3CA_R115L	O265	pHAGE-PURO	9	PIK3CA	R115L	FASMIC	O265	PHaNToM	Missense	activating	activating	activating	GOF	-	-	-	GOF		O265
	MP0406	PIK3CA_R108H	U165	pHAGE-PURO	10	PIK3CA	R108H	FASMIC	U165	PHaNToM	Missense	activating	activating	activating	GOF	-	-	-	GOF	U165	U165
	MP0427	PIK3CA_T1025T	IPP58	pHAGE-PURO	11	PIK3CA	T1025T	FASMIC	TD23	PHaNToM	Silent	NEU	NEU	NEU	-	-	NEU	-	NEU		TD23
	MP0439	PIK3CA_P471L	IPP32	pHAGE-PURO	12	PIK3CA	P471L	FASMIC	IPP32	PHaNToM	Missense	activating	activating	activating	GOF	-	-	-	GOF	IPP32	IPP32
	MP0441	PIK3CA_C604R	IPP38	pHAGE-PURO	13	PIK3CA	C604R	FASMIC	IPP38	PHaNToM	Missense	activating	activating	activating	GOF	-	-	-	GOF	IPP38	IPP38
	MP0680	PIK3CA_E542E	IPP56	pHAGE-PURO	14	PIK3CA	E542E	FASMIC	TD11	PHaNToM	Silent	NEU	NEU	NEU	-	-	NEU	-	NEU		TD11
	MP0681	PIK3CA_F70F	xD10	pHAGE-PURO	15	PIK3CA	F70F	FASMIC	XD10	PHaNToM	Silent	NEU	NEU	NEU	-	-	NEU	-	NEU	xD10
	MP0683	PIK3CA_E109_I112delinsD	xD15	pHAGE-PURO	16	PIK3CA	E109_I112delinsD	FASMIC	XD15	PHaNToM	IF_DEL	activating	activating	activating	-	LOF	-	-	LOF	xD15	xD15
	MP0685	PIK3CA_E469insDK	xD20	pHAGE-PURO	17	PIK3CA	E469delinsDK	FASMIC	XD20	PHaNToM	IF_INS	activating	activating	activating	GOF	-	-	-	GOF	xD20	xD20
	MP0689	PIK3CA_E1037K	xD29	pHAGE-PURO	18	PIK3CA	E1037K	FASMIC	XD29	PHaNToM	Missense	activating	activating	activating	-	-	-	NEO	NEO	xD29	xD29
	MP0709	PIK3CA_WT		pHAGE-PURO	19	PIK3CA	WT
	MP0710	PIK3CA_M1043I	TD24	pHAGE-PURO	20	PIK3CA	M1043I	FASMIC	TD24	PHaNToM	Missense	activating	activating	activating	-	-	-	NEO	NEO	TD24	TD24
	MP0744	PIK3CA_P539R	XD21	pHAGE-PURO	21	PIK3CA	P539R	FASMIC	TD8	PHaNToM	Missense	activating	activating	activating	GOF	-	-	-	GOF		TD8
	MP0895	PIK3CA_R38C	IPP3	pHAGE-PURO	22	PIK3CA	R38C	FASMIC	IPP3	PHaNToM	Missense	activating	activating	activating	-	-	-	NEO	NEO	IPP3	IPP3
	MP1050	PIK3CA_H1047R	TD29	pHAGE-PURO	23	PIK3CA	H1047R	FASMIC	TD29	PHaNToM	Missense	activating	activating	activating	-	-	-	NEO	NEO	TD29	TD29
