## Supplementary material for "Systematic Pan-cancer Functional Inference and Validation of Hyper, Hypo and Neomorphic Mutations": Suppl. Table 12

### Sheet: neomorph_ohsu_cell_lines_v2_mat
	x.values	y.values	x.padj	y.padj	color	Label
MP0685_E469insDK	0.002825	15.3875	0.49978	7.55e-52	GOF	MP0685_E469insDK
MP1244_C420R	0.00182767	12.5439	0.49978	8.15e-35	GOF	MP1244_C420R
MP0406_R108H	0.00304644	9.90458	0.49978	3.78e-22	GOF	MP0406_R108H
MP0024_V344M	0.00376625	9.61807	0.49978	5.1e-21	GOF	MP0024_V344M
MP0439_P471L	0.00416822	9.00082	0.49978	1.42e-18	GOF	MP0439_P471L
MP0405_R115L	0.00307971	8.9589	0.49978	1.78e-18	GOF	MP0405_R115L
MP0079_E39K	0.00412202	8.6257	0.49978	3.03e-17	GOF	MP0079_E39K
MP0020_E542A	0.00139885	8.18182	0.49978	9.66e-16	GOF	MP0020_E542A
MP0010_E545D	0.00134041	7.78386	0.49978	2.06e-14	GOF	MP0010_E545D
MP0010_E545D.1	0.00134041	7.78386	0.49978	2.06e-14	GOF	MP0010_E545D.1
MP044I_C604R	0.000550994	4.35049	0.49978	2.46e-05	GOF	MP044I_C604R
MP0016_M1004I	0.0039253	-6.44546	0.49978	2.43e-10	LOF	MP0016_M1004I
MP0683_E109_I112delinsD	0.0048724	-6.98407	0.49978	6.81e-12	LOF	MP0683_E109_I112delinsD
MP1255_R398H	0.00255834	-7.69283	0.49978	3.65e-14	LOF	MP1255_R398H
MP1257_F614I	0.00292834	-8.5897	0.49978	3.68e-17	LOF	MP1257_F614I
MP1254_V105_R108del	0.00189675	-11.0645	0.49978	2.36e-27	LOF	MP1254_V105_R108del
MP0710_M1043I	2.81386	8.55039	0.00715432	4.66e-17	NEO	MP0710_M1043I
MP1239_G11D	1.09592	7.73259	0.235872	2.86e-14	NEO	MP1239_G11D
MP1242_G1007R	4.56072	6.48457	3.23e-05	1.99e-10	NEO	MP1242_G1007R
MP1243_L456Afs.13	1.81588	5.26951	0.0775519	2.74e-07	NEO	MP1243_L456Afs.13
MP1245_E453K	1.18039	4.90524	0.225955	1.77e-06	NEO	MP1245_E453K
MP1246_E542V	2.96454	4.2956	0.00561836	3.01e-05	NEO	MP1246_E542V
MP0018_M1043L	3.92363	4.20418	0.00027621	4.33e-05	NEO	MP0018_M1043L
MP1247_E545A	2.67737	3.55296	0.009399	0.000579005	NEO	MP1247_E545A
MP0011_I910V	2.67737	3.55296	0.009399	0.000579005	NEO	MP0011_I910V
MP1240_E545K	3.04076	3.13628	0.00560459	0.00250081	NEO	MP1240_E545K
MP1253_H1047L	2.95872	2.96736	0.00561836	0.00422745	NEO	MP1253_H1047L
MP1252_M1043V	4.20517	2.61441	9.91e-05	0.00121305	NEO	MP1252_M1043V
MP0895_R38C	2.05789	2.59604	0.0470262	0.00123571	NEO	MP0895_R38C
MP0689_E1037K	1.30638	2.50905	0.191424	0.00153338	NEO	MP0689_E1037K
MP1050_H1047R	2.85155	2.40869	0.00688849	0.00196249	NEO	MP1050_H1047R
MP1241_E542K	1.1168	2.36378	0.235872	0.00214815	NEO	MP1241_E542K
MP1249_H701R	3.14716	2.05231	0.00447485	0.00462218	NEO	MP1249_H701R
MP1250_A1020V	5.08343	1.73823	3.52e-06	0.00918374	NEO	MP1250_A1020V
MP1248_Q546R	2.94279	1.1327	0.00561836	0.00279398	NEO	MP1248_Q546R
MP0681_F70F	1.33153	0.7762	0.191424	0.461944	NEU	MP0681_F70F
MP0680_E542E	6.47237	-0.48281	1.83e-09	0.62923	NEU	MP0680_E542E
MP0427_T1025T	4.42944	-0.591928	4.49e-05	0.568869	NEU	MP0427_T1025T
